# Spatially varying mRNA decay contributes to sharpening the *even-skipped* expression pattern in the *Drosophila* embryo

**DOI:** 10.1101/2025.02.08.637258

**Authors:** Logan Brase, Alastair Pizzey, Jennifer C. Love, Catherine Sutcliffe, Lauren Forbes Beadle, Magnus Rattray, Hilary L. Ashe

**Affiliations:** Faculty of Biology, Medicine and Health, University of Manchester, Manchester, M13 9PT, UK

## Abstract

The regulation of mRNA decay is important for numerous cellular and developmental processes. Here, we use the patterning gene *even-skipped* (*eve*) in the early *Drosophila* embryo to investigate the contribution of mRNA decay to shaping the mature striped expression pattern. Using mathematical models to analyse live and fixed imaging data, we show that for *eve* stripes 2 and 4, spatially regulated degradation rates outperform models with constant or mRNA age-dependent decay. Uniform mRNA decay rates perturb definition of *eve* stripes 2 and 4 *in silico*, and we show that altering *eve* mRNA numbers *in vivo* by changing the UTR results in dysregulation of the anterior-posterior pair-rule network and embryo segmentation defects. Overall, these data demonstrate how *eve* mRNA instability can function with transcriptional regulation to define sharp expression domain borders. We suggest that spatially regulated mRNA stability may be widely used to sculpt expression patterns during development.
