## Supplementary Table S2 for "Spatially varying mRNA decay contributes to sharpening the *even-skipped* expression pattern in the *Drosophila* embryo"

### Sheet: smFISH probes
Target	FLAP	Probe	Probe + FLAP
lacZ	CCAGCTTCTAGCATCCATGCCCTATAAG	cttcttggggattccaatag	CCAGCTTCTAGCATCCATGCCCTATAAGcttcttggggattccaatag
lacZ	CCAGCTTCTAGCATCCATGCCCTATAAG	aatgggataggtcacgttgg	CCAGCTTCTAGCATCCATGCCCTATAAGaatgggataggtcacgttgg
lacZ	CCAGCTTCTAGCATCCATGCCCTATAAG	gaacaaacggcggattgacc	CCAGCTTCTAGCATCCATGCCCTATAAGgaacaaacggcggattgacc
lacZ	CCAGCTTCTAGCATCCATGCCCTATAAG	ttgcaccacagatgaaacgc	CCAGCTTCTAGCATCCATGCCCTATAAGttgcaccacagatgaaacgc
lacZ	CCAGCTTCTAGCATCCATGCCCTATAAG	ttcagacggcaaacgactgt	CCAGCTTCTAGCATCCATGCCCTATAAGttcagacggcaaacgactgt
lacZ	CCAGCTTCTAGCATCCATGCCCTATAAG	cgcgtaaaaatgcgctcagg	CCAGCTTCTAGCATCCATGCCCTATAAGcgcgtaaaaatgcgctcagg
lacZ	CCAGCTTCTAGCATCCATGCCCTATAAG	tcctgatcttccagataact	CCAGCTTCTAGCATCCATGCCCTATAAGtcctgatcttccagataact
lacZ	CCAGCTTCTAGCATCCATGCCCTATAAG	gagacgtcacggaaaatgcc	CCAGCTTCTAGCATCCATGCCCTATAAGgagacgtcacggaaaatgcc
lacZ	CCAGCTTCTAGCATCCATGCCCTATAAG	atcgctgatttgtgtagtcg	CCAGCTTCTAGCATCCATGCCCTATAAGatcgctgatttgtgtagtcg
lacZ	CCAGCTTCTAGCATCCATGCCCTATAAG	caccctgccataaagaaact	CCAGCTTCTAGCATCCATGCCCTATAAGcaccctgccataaagaaact
lacZ	CCAGCTTCTAGCATCCATGCCCTATAAG	ctcatcgataatttcaccgc	CCAGCTTCTAGCATCCATGCCCTATAAGctcatcgataatttcaccgc
lacZ	CCAGCTTCTAGCATCCATGCCCTATAAG	acgttcagacgtagtgtgac	CCAGCTTCTAGCATCCATGCCCTATAAGacgttcagacgtagtgtgac
lacZ	CCAGCTTCTAGCATCCATGCCCTATAAG	taacgcctcgaatcagcaac	CCAGCTTCTAGCATCCATGCCCTATAAGtaacgcctcgaatcagcaac
lacZ	CCAGCTTCTAGCATCCATGCCCTATAAG	tgaccatgcagaggatgatg	CCAGCTTCTAGCATCCATGCCCTATAAGtgaccatgcagaggatgatg
lacZ	CCAGCTTCTAGCATCCATGCCCTATAAG	cacggcgttaaagttgttct	CCAGCTTCTAGCATCCATGCCCTATAAGcacggcgttaaagttgttct
lacZ	CCAGCTTCTAGCATCCATGCCCTATAAG	agcggatggttcggataatg	CCAGCTTCTAGCATCCATGCCCTATAAGagcggatggttcggataatg
lacZ	CCAGCTTCTAGCATCCATGCCCTATAAG	gggtttcaatattggcttca	CCAGCTTCTAGCATCCATGCCCTATAAGgggtttcaatattggcttca
lacZ	CCAGCTTCTAGCATCCATGCCCTATAAG	gatcatcggtcagacgattc	CCAGCTTCTAGCATCCATGCCCTATAAGgatcatcggtcagacgattc
lacZ	CCAGCTTCTAGCATCCATGCCCTATAAG	gatcacactcgggtgattac	CCAGCTTCTAGCATCCATGCCCTATAAGgatcacactcgggtgattac
lacZ	CCAGCTTCTAGCATCCATGCCCTATAAG	ggatcgacagatttgatcca	CCAGCTTCTAGCATCCATGCCCTATAAGggatcgacagatttgatcca
lacZ	CCAGCTTCTAGCATCCATGCCCTATAAG	cgcgtacatcgggcaaataa	CCAGCTTCTAGCATCCATGCCCTATAAGcgcgtacatcgggcaaataa
lacZ	CCAGCTTCTAGCATCCATGCCCTATAAG	aagccattttttgatggacc	CCAGCTTCTAGCATCCATGCCCTATAAGaagccattttttgatggacc
lacZ	CCAGCTTCTAGCATCCATGCCCTATAAG	tattcgcaaaggatcagcgg	CCAGCTTCTAGCATCCATGCCCTATAAGtattcgcaaaggatcagcgg
lacZ	CCAGCTTCTAGCATCCATGCCCTATAAG	gaaaccgccaagactgttac	CCAGCTTCTAGCATCCATGCCCTATAAGgaaaccgccaagactgttac
lacZ	CCAGCTTCTAGCATCCATGCCCTATAAG	cctgtaaacggggatactga	CCAGCTTCTAGCATCCATGCCCTATAAGcctgtaaacggggatactga
lacZ	CCAGCTTCTAGCATCCATGCCCTATAAG	catacagaactggcgatcgt	CCAGCTTCTAGCATCCATGCCCTATAAGcatacagaactggcgatcgt
lacZ	CCAGCTTCTAGCATCCATGCCCTATAAG	aaactgctgctggtgttttg	CCAGCTTCTAGCATCCATGCCCTATAAGaaactgctgctggtgttttg
lacZ	CCAGCTTCTAGCATCCATGCCCTATAAG	cgctatgacggaacaggtat	CCAGCTTCTAGCATCCATGCCCTATAAGcgctatgacggaacaggtat
lacZ	CCAGCTTCTAGCATCCATGCCCTATAAG	gtagttcaggcagttcaatc	CCAGCTTCTAGCATCCATGCCCTATAAGgtagttcaggcagttcaatc
lacZ	CCAGCTTCTAGCATCCATGCCCTATAAG	acccagctcgatgcaaaaat	CCAGCTTCTAGCATCCATGCCCTATAAGacccagctcgatgcaaaaat
lacZ	CCAGCTTCTAGCATCCATGCCCTATAAG	ctgactggcggttaaattgc	CCAGCTTCTAGCATCCATGCCCTATAAGctgactggcggttaaattgc
lacZ	CCAGCTTCTAGCATCCATGCCCTATAAG	ttgttttttatcgccaatcc	CCAGCTTCTAGCATCCATGCCCTATAAGttgttttttatcgccaatcc
lacZ	CCAGCTTCTAGCATCCATGCCCTATAAG	acttacgccaatgtcgttat	CCAGCTTCTAGCATCCATGCCCTATAAGacttacgccaatgtcgttat
lacZ	CCAGCTTCTAGCATCCATGCCCTATAAG	aataaggttttcccctgatg	CCAGCTTCTAGCATCCATGCCCTATAAGaataaggttttcccctgatg
lacZ	CCAGCTTCTAGCATCCATGCCCTATAAG	caacggtaatcgccatttga	CCAGCTTCTAGCATCCATGCCCTATAAGcaacggtaatcgccatttga
lacZ	CCAGCTTCTAGCATCCATGCCCTATAAG	ggaagacgtacggggtatac	CCAGCTTCTAGCATCCATGCCCTATAAGggaagacgtacggggtatac
lacZ	CCAGCTTCTAGCATCCATGCCCTATAAG	gtgggccataattcaattcg	CCAGCTTCTAGCATCCATGCCCTATAAGgtgggccataattcaattcg
lacZ	CCAGCTTCTAGCATCCATGCCCTATAAG	tcagttgctgttgactgtag	CCAGCTTCTAGCATCCATGCCCTATAAGtcagttgctgttgactgtag
lacZ	CCAGCTTCTAGCATCCATGCCCTATAAG	ggaaaccgtcgatattcagc	CCAGCTTCTAGCATCCATGCCCTATAAGggaaaccgtcgatattcagc
lacZ	CCAGCTTCTAGCATCCATGCCCTATAAG	caccagaccaactggtaatg	CCAGCTTCTAGCATCCATGCCCTATAAGcaccagaccaactggtaatg
lacZ	CCAGCTTCTAGCATCCATGCCCTATAAG	gcccggttattattattttt	CCAGCTTCTAGCATCCATGCCCTATAAGgcccggttattattattttt
lacZ	CCAGCTTCTAGCATCCATGCCCTATAAG	cttacgcgaaatacgggcag	CCAGCTTCTAGCATCCATGCCCTATAAGcttacgcgaaatacgggcag
lacZ	CCAGCTTCTAGCATCCATGCCCTATAAG	tccttcacaaagatcctcta	CCAGCTTCTAGCATCCATGCCCTATAAGtccttcacaaagatcctcta
lacZ	CCAGCTTCTAGCATCCATGCCCTATAAG	ttgtccaattatgtcacacc	CCAGCTTCTAGCATCCATGCCCTATAAGttgtccaattatgtcacacc
lacZ	CCAGCTTCTAGCATCCATGCCCTATAAG	agttccataggttggaatct	CCAGCTTCTAGCATCCATGCCCTATAAGagttccataggttggaatct
lacZ	CCAGCTTCTAGCATCCATGCCCTATAAG	cattaaaggcattccaccac	CCAGCTTCTAGCATCCATGCCCTATAAGcattaaaggcattccaccac
lacZ	CCAGCTTCTAGCATCCATGCCCTATAAG	atggcatttcttctgagcaa	CCAGCTTCTAGCATCCATGCCCTATAAGatggcatttcttctgagcaa
lacZ	CCAGCTTCTAGCATCCATGCCCTATAAG	ctcttcttttttggaggagt	CCAGCTTCTAGCATCCATGCCCTATAAGctcttcttttttggaggagt
rnt	TTACACTCGGACCTCGTCGACATGCATT	caggacctgtgtgttgttg	TTACACTCGGACCTCGTCGACATGCATTcaggacctgtgtgttgttg
rnt	TTACACTCGGACCTCGTCGACATGCATT	tggtggcattgctactctg	TTACACTCGGACCTCGTCGACATGCATTtggtggcattgctactctg
rnt	TTACACTCGGACCTCGTCGACATGCATT	gattgatggcgattgcgga	TTACACTCGGACCTCGTCGACATGCATTgattgatggcgattgcgga
rnt	TTACACTCGGACCTCGTCGACATGCATT	tcgtgttggccagactctg	TTACACTCGGACCTCGTCGACATGCATTtcgtgttggccagactctg
rnt	TTACACTCGGACCTCGTCGACATGCATT	gagatctggtgtggagctg	TTACACTCGGACCTCGTCGACATGCATTgagatctggtgtggagctg
rnt	TTACACTCGGACCTCGTCGACATGCATT	cgagctggtgttgttcgtg	TTACACTCGGACCTCGTCGACATGCATTcgagctggtgttgttcgtg
rnt	TTACACTCGGACCTCGTCGACATGCATT	gagttctgcggactggtgg	TTACACTCGGACCTCGTCGACATGCATTgagttctgcggactggtgg
rnt	TTACACTCGGACCTCGTCGACATGCATT	catcgagctgggcatcttg	TTACACTCGGACCTCGTCGACATGCATTcatcgagctgggcatcttg
rnt	TTACACTCGGACCTCGTCGACATGCATT	caggctggcgaacatgtcg	TTACACTCGGACCTCGTCGACATGCATTcaggctggcgaacatgtcg
rnt	TTACACTCGGACCTCGTCGACATGCATT	tgatactcctgcagcatct	TTACACTCGGACCTCGTCGACATGCATTtgatactcctgcagcatct
rnt	TTACACTCGGACCTCGTCGACATGCATT	cagaggatcgagggcgatc	TTACACTCGGACCTCGTCGACATGCATTcagaggatcgagggcgatc
rnt	TTACACTCGGACCTCGTCGACATGCATT	gttcgaccgccagtgattg	TTACACTCGGACCTCGTCGACATGCATTgttcgaccgccagtgattg
rnt	TTACACTCGGACCTCGTCGACATGCATT	cagggcgatcaccttgaag	TTACACTCGGACCTCGTCGACATGCATTcagggcgatcaccttgaag
rnt	TTACACTCGGACCTCGTCGACATGCATT	cacttgatggacaccaggg	TTACACTCGGACCTCGTCGACATGCATTcacttgatggacaccaggg
rnt	TTACACTCGGACCTCGTCGACATGCATT	cagtagttttcgtcgttgc	TTACACTCGGACCTCGTCGACATGCATTcagtagttttcgtcgttgc
rnt	TTACACTCGGACCTCGTCGACATGCATT	catggtcgtggtgcagttc	TTACACTCGGACCTCGTCGACATGCATTcatggtcgtggtgcagttc
rnt	TTACACTCGGACCTCGTCGACATGCATT	cacgaagcgcagatcgttg	TTACACTCGGACCTCGTCGACATGCATTcacgaagcgcagatcgttg
rnt	TTACACTCGGACCTCGTCGACATGCATT	ggtcagcgtgaaggacttg	TTACACTCGGACCTCGTCGACATGCATTggtcagcgtgaaggacttg
rnt	TTACACTCGGACCTCGTCGACATGCATT	cggataggtggcaatggtg	TTACACTCGGACCTCGTCGACATGCATTcggataggtggcaatggtg
rnt	TTACACTCGGACCTCGTCGACATGCATT	tttgctgtagctggcgatc	TTACACTCGGACCTCGTCGACATGCATTtttgctgtagctggcgatc
rnt	TTACACTCGGACCTCGTCGACATGCATT	gtcgacggtcaccttgatg	TTACACTCGGACCTCGTCGACATGCATTgtcgacggtcaccttgatg
rnt	TTACACTCGGACCTCGTCGACATGCATT	tttgcttacttcttggctc	TTACACTCGGACCTCGTCGACATGCATTtttgcttacttcttggctc
rnt	TTACACTCGGACCTCGTCGACATGCATT	cgggatggggatagccata	TTACACTCGGACCTCGTCGACATGCATTcgggatggggatagccata
rnt	TTACACTCGGACCTCGTCGACATGCATT	caagcgggattcagcatga	TTACACTCGGACCTCGTCGACATGCATTcaagcgggattcagcatga
rnt	TTACACTCGGACCTCGTCGACATGCATT	taggtcatgtacgccgcat	TTACACTCGGACCTCGTCGACATGCATTtaggtcatgtacgccgcat
rnt	TTACACTCGGACCTCGTCGACATGCATT	cggaagtagtccgcatagc	TTACACTCGGACCTCGTCGACATGCATTcggaagtagtccgcatagc
rnt	TTACACTCGGACCTCGTCGACATGCATT	cgaggaagccgaggacttg	TTACACTCGGACCTCGTCGACATGCATTcgaggaagccgaggacttg
rnt	TTACACTCGGACCTCGTCGACATGCATT	tggattgggatttggcgac	TTACACTCGGACCTCGTCGACATGCATTtggattgggatttggcgac
rnt	TTACACTCGGACCTCGTCGACATGCATT	gggatactcagatggctga	TTACACTCGGACCTCGTCGACATGCATTgggatactcagatggctga
rnt	TTACACTCGGACCTCGTCGACATGCATT	cggtggcgatggcatcatg	TTACACTCGGACCTCGTCGACATGCATTcggtggcgatggcatcatg
rnt	TTACACTCGGACCTCGTCGACATGCATT	actgcggaatggcataggg	TTACACTCGGACCTCGTCGACATGCATTactgcggaatggcataggg
rnt	TTACACTCGGACCTCGTCGACATGCATT	cggccacatggttgaatgg	TTACACTCGGACCTCGTCGACATGCATTcggccacatggttgaatgg
rnt	TTACACTCGGACCTCGTCGACATGCATT	atggaaggcgtgtggcgtg	TTACACTCGGACCTCGTCGACATGCATTatggaaggcgtgtggcgtg
rnt	TTACACTCGGACCTCGTCGACATGCATT	tgccgcggcaaagttatac	TTACACTCGGACCTCGTCGACATGCATTtgccgcggcaaagttatac
rnt	TTACACTCGGACCTCGTCGACATGCATT	tcagcaggacgtgttgctg	TTACACTCGGACCTCGTCGACATGCATTtcagcaggacgtgttgctg
rnt	TTACACTCGGACCTCGTCGACATGCATT	gtctcgatggaggtgttta	TTACACTCGGACCTCGTCGACATGCATTgtctcgatggaggtgttta
rnt	TTACACTCGGACCTCGTCGACATGCATT	ggactgctcgtggatggag	TTACACTCGGACCTCGTCGACATGCATTggactgctcgtggatggag
rnt	TTACACTCGGACCTCGTCGACATGCATT	tttgaccacgtcgatctgc	TTACACTCGGACCTCGTCGACATGCATTtttgaccacgtcgatctgc
rnt	TTACACTCGGACCTCGTCGACATGCATT	tcttgtccaggtcgaactc	TTACACTCGGACCTCGTCGACATGCATTtcttgtccaggtcgaactc
rnt	TTACACTCGGACCTCGTCGACATGCATT	tcgcagcgcatgcgaagtg	TTACACTCGGACCTCGTCGACATGCATTtcgcagcgcatgcgaagtg
rnt	TTACACTCGGACCTCGTCGACATGCATT	gtggtagagcggcttcatg	TTACACTCGGACCTCGTCGACATGCATTgtggtagagcggcttcatg
rnt	TTACACTCGGACCTCGTCGACATGCATT	tgatcttggtggtcgtttc	TTACACTCGGACCTCGTCGACATGCATTtgatcttggtggtcgtttc
rnt	TTACACTCGGACCTCGTCGACATGCATT	acacggtcttctgctgcac	TTACACTCGGACCTCGTCGACATGCATTacacggtcttctgctgcac
odd	TTACACTCGGACCTCGTCGACATGCATT	aggccgatgtggaagacat	TTACACTCGGACCTCGTCGACATGCATTaggccgatgtggaagacat
odd	TTACACTCGGACCTCGTCGACATGCATT	cggttatgttgctgatggg	TTACACTCGGACCTCGTCGACATGCATTcggttatgttgctgatggg
odd	TTACACTCGGACCTCGTCGACATGCATT	gcttaagttgagctcgtca	TTACACTCGGACCTCGTCGACATGCATTgcttaagttgagctcgtca
odd	TTACACTCGGACCTCGTCGACATGCATT	tcctcttcagcaaagtctt	TTACACTCGGACCTCGTCGACATGCATTtcctcttcagcaaagtctt
odd	TTACACTCGGACCTCGTCGACATGCATT	tcctccttgatcactatga	TTACACTCGGACCTCGTCGACATGCATTtcctccttgatcactatga
odd	TTACACTCGGACCTCGTCGACATGCATT	catgggggagagacttgtc	TTACACTCGGACCTCGTCGACATGCATTcatgggggagagacttgtc
odd	TTACACTCGGACCTCGTCGACATGCATT	cttatcgccggatgcactc	TTACACTCGGACCTCGTCGACATGCATTcttatcgccggatgcactc
odd	TTACACTCGGACCTCGTCGACATGCATT	gatgtgggtgagggtggtg	TTACACTCGGACCTCGTCGACATGCATTgatgtgggtgagggtggtg
odd	TTACACTCGGACCTCGTCGACATGCATT	ggatagggacgcacatgat	TTACACTCGGACCTCGTCGACATGCATTggatagggacgcacatgat
odd	TTACACTCGGACCTCGTCGACATGCATT	cggcatgcagactatggag	TTACACTCGGACCTCGTCGACATGCATTcggcatgcagactatggag
odd	TTACACTCGGACCTCGTCGACATGCATT	cgaagtggcgacccatgac	TTACACTCGGACCTCGTCGACATGCATTcgaagtggcgacccatgac
odd	TTACACTCGGACCTCGTCGACATGCATT	cagtttcagggtgggcatg	TTACACTCGGACCTCGTCGACATGCATTcagtttcagggtgggcatg
odd	TTACACTCGGACCTCGTCGACATGCATT	aactgcttctttggccgac	TTACACTCGGACCTCGTCGACATGCATTaactgcttctttggccgac
odd	TTACACTCGGACCTCGTCGACATGCATT	cggttgcagtacttgcaga	TTACACTCGGACCTCGTCGACATGCATTcggttgcagtacttgcaga
odd	TTACACTCGGACCTCGTCGACATGCATT	gcagattgtacgacttggt	TTACACTCGGACCTCGTCGACATGCATTgcagattgtacgacttggt
odd	TTACACTCGGACCTCGTCGACATGCATT	tgtgggttctctcatggat	TTACACTCGGACCTCGTCGACATGCATTtgtgggttctctcatggat
odd	TTACACTCGGACCTCGTCGACATGCATT	gcagatgtcgcaggagtaa	TTACACTCGGACCTCGTCGACATGCATTgcagatgtcgcaggagtaa
odd	TTACACTCGGACCTCGTCGACATGCATT	atgatcctgtcgccggaag	TTACACTCGGACCTCGTCGACATGCATTatgatcctgtcgccggaag
odd	TTACACTCGGACCTCGTCGACATGCATT	tgtccttggagtggatgta	TTACACTCGGACCTCGTCGACATGCATTtgtccttggagtggatgta
odd	TTACACTCGGACCTCGTCGACATGCATT	gcaatcgctgcacttgaag	TTACACTCGGACCTCGTCGACATGCATTgcaatcgctgcacttgaag
odd	TTACACTCGGACCTCGTCGACATGCATT	cgactggcagaaacccttg	TTACACTCGGACCTCGTCGACATGCATTcgactggcagaaacccttg
odd	TTACACTCGGACCTCGTCGACATGCATT	agatgggtgaccttgtgca	TTACACTCGGACCTCGTCGACATGCATTagatgggtgaccttgtgca
odd	TTACACTCGGACCTCGTCGACATGCATT	cagatgggacacttgtgcg	TTACACTCGGACCTCGTCGACATGCATTcagatgggacacttgtgcg
odd	TTACACTCGGACCTCGTCGACATGCATT	aggtgactcttgaggttgg	TTACACTCGGACCTCGTCGACATGCATTaggtgactcttgaggttgg
odd	TTACACTCGGACCTCGTCGACATGCATT	ctggtgaggtggtcaccac	TTACACTCGGACCTCGTCGACATGCATTctggtgaggtggtcaccac
odd	TTACACTCGGACCTCGTCGACATGCATT	ttggcaccgaatgtgaagt	TTACACTCGGACCTCGTCGACATGCATTttggcaccgaatgtgaagt
odd	TTACACTCGGACCTCGTCGACATGCATT	tgaggcgaactcaatgcct	TTACACTCGGACCTCGTCGACATGCATTtgaggcgaactcaatgcct
odd	TTACACTCGGACCTCGTCGACATGCATT	tgctgtgccaaattctcag	TTACACTCGGACCTCGTCGACATGCATTtgctgtgccaaattctcag
odd	TTACACTCGGACCTCGTCGACATGCATT	gatagatccaggacaggca	TTACACTCGGACCTCGTCGACATGCATTgatagatccaggacaggca
odd	TTACACTCGGACCTCGTCGACATGCATT	ctctgagctcgaggatgac	TTACACTCGGACCTCGTCGACATGCATTctctgagctcgaggatgac
odd	TTACACTCGGACCTCGTCGACATGCATT	ctgctcatgatctcatcga	TTACACTCGGACCTCGTCGACATGCATTctgctcatgatctcatcga
ftz	CCAGCTTCTAGCATCCATGCCCTATAAG	tagtggctctggctgtttg	CCAGCTTCTAGCATCCATGCCCTATAAGtagtggctctggctgtttg
ftz	CCAGCTTCTAGCATCCATGCCCTATAAG	acatgttcatgttgtcggc	CCAGCTTCTAGCATCCATGCCCTATAAGacatgttcatgttgtcggc
ftz	CCAGCTTCTAGCATCCATGCCCTATAAG	tgtgggggtgatacatgtt	CCAGCTTCTAGCATCCATGCCCTATAAGtgtgggggtgatacatgtt
ftz	CCAGCTTCTAGCATCCATGCCCTATAAG	ttatcgtagtaggtgggcg	CCAGCTTCTAGCATCCATGCCCTATAAGttatcgtagtaggtgggcg
ftz	CCAGCTTCTAGCATCCATGCCCTATAAG	tgatagtaggcattgctgc	CCAGCTTCTAGCATCCATGCCCTATAAGtgatagtaggcattgctgc
ftz	CCAGCTTCTAGCATCCATGCCCTATAAG	ccctgataattggaggtgt	CCAGCTTCTAGCATCCATGCCCTATAAGccctgataattggaggtgt
ftz	CCAGCTTCTAGCATCCATGCCCTATAAG	gtaactctcctggggatag	CCAGCTTCTAGCATCCATGCCCTATAAGgtaactctcctggggatag
ftz	CCAGCTTCTAGCATCCATGCCCTATAAG	gctcctgattgttgtagta	CCAGCTTCTAGCATCCATGCCCTATAAGgctcctgattgttgtagta
ftz	CCAGCTTCTAGCATCCATGCCCTATAAG	gtacagtctgggtggtcac	CCAGCTTCTAGCATCCATGCCCTATAAGgtacagtctgggtggtcac
ftz	CCAGCTTCTAGCATCCATGCCCTATAAG	agcatcatcttcggccttg	CCAGCTTCTAGCATCCATGCCCTATAAGagcatcatcttcggccttg
ftz	CCAGCTTCTAGCATCCATGCCCTATAAG	cacggcggcgatgatggaa	CCAGCTTCTAGCATCCATGCCCTATAAGcacggcggcgatgatggaa
ftz	CCAGCTTCTAGCATCCATGCCCTATAAG	cgggattggtgagcagagc	CCAGCTTCTAGCATCCATGCCCTATAAGcgggattggtgagcagagc
ftz	CCAGCTTCTAGCATCCATGCCCTATAAG	gctcgacggttgtgtagaa	CCAGCTTCTAGCATCCATGCCCTATAAGgctcgacggttgtgtagaa
ftz	CCAGCTTCTAGCATCCATGCCCTATAAG	gtgaccttggtgcttacgg	CCAGCTTCTAGCATCCATGCCCTATAAGgtgaccttggtgcttacgg
ftz	CCAGCTTCTAGCATCCATGCCCTATAAG	ttggtcgtagctgggagcg	CCAGCTTCTAGCATCCATGCCCTATAAGttggtcgtagctgggagcg
ftz	CCAGCTTCTAGCATCCATGCCCTATAAG	cgtgggcacagtcacgtac	CCAGCTTCTAGCATCCATGCCCTATAAGcgtgggcacagtcacgtac
ftz	CCAGCTTCTAGCATCCATGCCCTATAAG	aagtagtcgacatcctcgg	CCAGCTTCTAGCATCCATGCCCTATAAGaagtagtcgacatcctcgg
ftz	CCAGCTTCTAGCATCCATGCCCTATAAG	cgactggggcgagtagacg	CCAGCTTCTAGCATCCATGCCCTATAAGcgactggggcgagtagacg
ftz	CCAGCTTCTAGCATCCATGCCCTATAAG	aaagtcgccattcttcagc	CCAGCTTCTAGCATCCATGCCCTATAAGaaagtcgccattcttcagc
ftz	CCAGCTTCTAGCATCCATGCCCTATAAG	agagaggtgggcgtggttg	CCAGCTTCTAGCATCCATGCCCTATAAGagagaggtgggcgtggttg
ftz	CCAGCTTCTAGCATCCATGCCCTATAAG	agctgacgaggatttctcc	CCAGCTTCTAGCATCCATGCCCTATAAGagctgacgaggatttctcc
ftz	CCAGCTTCTAGCATCCATGCCCTATAAG	atgattgatctcctggctg	CCAGCTTCTAGCATCCATGCCCTATAAGatgattgatctcctggctg
ftz	CCAGCTTCTAGCATCCATGCCCTATAAG	attcggggctgtcacaatt	CCAGCTTCTAGCATCCATGCCCTATAAGattcggggctgtcacaatt
ftz	CCAGCTTCTAGCATCCATGCCCTATAAG	accaattgaaatcgccggc	CCAGCTTCTAGCATCCATGCCCTATAAGaccaattgaaatcgccggc
ftz	CCAGCTTCTAGCATCCATGCCCTATAAG	ccaaagtctcctcgatgtg	CCAGCTTCTAGCATCCATGCCCTATAAGccaaagtctcctcgatgtg
ftz	CCAGCTTCTAGCATCCATGCCCTATAAG	gcgtttcgagtctttgcaa	CCAGCTTCTAGCATCCATGCCCTATAAGgcgtttcgagtctttgcaa
ftz	CCAGCTTCTAGCATCCATGCCCTATAAG	tagcgggtgtacgtctgac	CCAGCTTCTAGCATCCATGCCCTATAAGtagcgggtgtacgtctgac
ftz	CCAGCTTCTAGCATCCATGCCCTATAAG	agtggaactccttctcgag	CCAGCTTCTAGCATCCATGCCCTATAAGagtggaactccttctcgag
ftz	CCAGCTTCTAGCATCCATGCCCTATAAG	gccgggtgatgtatctatt	CCAGCTTCTAGCATCCATGCCCTATAAGgccgggtgatgtatctatt
ftz	CCAGCTTCTAGCATCCATGCCCTATAAG	tggcgatatcgatgcgacg	CCAGCTTCTAGCATCCATGCCCTATAAGtggcgatatcgatgcgacg
ftz	CCAGCTTCTAGCATCCATGCCCTATAAG	tgatctgcctttcgctcag	CCAGCTTCTAGCATCCATGCCCTATAAGtgatctgcctttcgctcag
ftz	CCAGCTTCTAGCATCCATGCCCTATAAG	gtcggttttggaaccagat	CCAGCTTCTAGCATCCATGCCCTATAAGgtcggttttggaaccagat
ftz	CCAGCTTCTAGCATCCATGCCCTATAAG	gatccttcttcgacttcat	CCAGCTTCTAGCATCCATGCCCTATAAGgatccttcttcgacttcat
ftz	CCAGCTTCTAGCATCCATGCCCTATAAG	tgtgactgtggctgtaagc	CCAGCTTCTAGCATCCATGCCCTATAAGtgtgactgtggctgtaagc
ftz	CCAGCTTCTAGCATCCATGCCCTATAAG	tgagcaggccataaccatg	CCAGCTTCTAGCATCCATGCCCTATAAGtgagcaggccataaccatg
ftz	CCAGCTTCTAGCATCCATGCCCTATAAG	tctgctgctgagggtaatc	CCAGCTTCTAGCATCCATGCCCTATAAGtctgctgctgagggtaatc
ftz	CCAGCTTCTAGCATCCATGCCCTATAAG	taggcatcgtactgctggt	CCAGCTTCTAGCATCCATGCCCTATAAGtaggcatcgtactgctggt
ftz	CCAGCTTCTAGCATCCATGCCCTATAAG	tgatgttggtactgctgcg	CCAGCTTCTAGCATCCATGCCCTATAAGtgatgttggtactgctgcg
ftz	CCAGCTTCTAGCATCCATGCCCTATAAG	tggatgttgctggtagctg	CCAGCTTCTAGCATCCATGCCCTATAAGtggatgttgctggtagctg
ftz	CCAGCTTCTAGCATCCATGCCCTATAAG	agacagatggtagaggtcc	CCAGCTTCTAGCATCCATGCCCTATAAGagacagatggtagaggtcc
slp	TTACACTCGGACCTCGTCGACATGCATT	tccatttcacttttcacca	TTACACTCGGACCTCGTCGACATGCATTtccatttcacttttcacca
slp	TTACACTCGGACCTCGTCGACATGCATT	atggagaagttgctcttga	TTACACTCGGACCTCGTCGACATGCATTatggagaagttgctcttga
slp	TTACACTCGGACCTCGTCGACATGCATT	ttcttggccaagatggcat	TTACACTCGGACCTCGTCGACATGCATTttcttggccaagatggcat
slp	TTACACTCGGACCTCGTCGACATGCATT	tgagttgcggtgttgatgg	TTACACTCGGACCTCGTCGACATGCATTtgagttgcggtgttgatgg
slp	TTACACTCGGACCTCGTCGACATGCATT	caccggttcggttttgatg	TTACACTCGGACCTCGTCGACATGCATTcaccggttcggttttgatg
slp	TTACACTCGGACCTCGTCGACATGCATT	ggagtacggatgaacgtac	TTACACTCGGACCTCGTCGACATGCATTggagtacggatgaacgtac
slp	TTACACTCGGACCTCGTCGACATGCATT	cgagagttcgccatcggaa	TTACACTCGGACCTCGTCGACATGCATTcgagagttcgccatcggaa
slp	TTACACTCGGACCTCGTCGACATGCATT	gctgtcgaaatcctccgaa	TTACACTCGGACCTCGTCGACATGCATTgctgtcgaaatcctccgaa
slp	TTACACTCGGACCTCGTCGACATGCATT	actgctcatgggtgtgctg	TTACACTCGGACCTCGTCGACATGCATTactgctcatgggtgtgctg
slp	TTACACTCGGACCTCGTCGACATGCATT	tgcgacgatagactctcgg	TTACACTCGGACCTCGTCGACATGCATTtgcgacgatagactctcgg
slp	TTACACTCGGACCTCGTCGACATGCATT	cacgtcgagcttgtcattg	TTACACTCGGACCTCGTCGACATGCATTcacgtcgagcttgtcattg
slp	TTACACTCGGACCTCGTCGACATGCATT	ctccagctcatcgtcgaac	TTACACTCGGACCTCGTCGACATGCATTctccagctcatcgtcgaac
slp	TTACACTCGGACCTCGTCGACATGCATT	ttctgtttcttgctgggat	TTACACTCGGACCTCGTCGACATGCATTttctgtttcttgctgggat
slp	TTACACTCGGACCTCGTCGACATGCATT	cggtttcttggtatcgctg	TTACACTCGGACCTCGTCGACATGCATTcggtttcttggtatcgctg
slp	TTACACTCGGACCTCGTCGACATGCATT	gagggcgttgtagctgtat	TTACACTCGGACCTCGTCGACATGCATTgagggcgttgtagctgtat
slp	TTACACTCGGACCTCGTCGACATGCATT	tatcctggatggccatcat	TTACACTCGGACCTCGTCGACATGCATTtatcctggatggccatcat
slp	TTACACTCGGACCTCGTCGACATGCATT	caaagtcaaccgctgctcg	TTACACTCGGACCTCGTCGACATGCATTcaaagtcaaccgctgctcg
slp	TTACACTCGGACCTCGTCGACATGCATT	cagatactgatagatgcca	TTACACTCGGACCTCGTCGACATGCATTcagatactgatagatgcca
slp	TTACACTCGGACCTCGTCGACATGCATT	gccttgaagtaggggaatc	TTACACTCGGACCTCGTCGACATGCATTgccttgaagtaggggaatc
slp	TTACACTCGGACCTCGTCGACATGCATT	cgaatggagttctgccagc	TTACACTCGGACCTCGTCGACATGCATTcgaatggagttctgccagc
slp	TTACACTCGGACCTCGTCGACATGCATT	ttgttcaggctcagattgt	TTACACTCGGACCTCGTCGACATGCATTttgttcaggctcagattgt
slp	TTACACTCGGACCTCGTCGACATGCATT	cggggaatcttcgtgaagc	TTACACTCGGACCTCGTCGACATGCATTcggggaatcttcgtgaagc
slp	TTACACTCGGACCTCGTCGACATGCATT	cttgccgggatcatcgtag	TTACACTCGGACCTCGTCGACATGCATTcttgccgggatcatcgtag
slp	TTACACTCGGACCTCGTCGACATGCATT	gtccaggatccagtagttg	TTACACTCGGACCTCGTCGACATGCATTgtccaggatccagtagttg
slp	TTACACTCGGACCTCGTCGACATGCATT	gtctcgccaatgaatacct	TTACACTCGGACCTCGTCGACATGCATTgtctcgccaatgaatacct
slp	TTACACTCGGACCTCGTCGACATGCATT	attcttgcgcctcagcttg	TTACACTCGGACCTCGTCGACATGCATTattcttgcgcctcagcttg
slp	TTACACTCGGACCTCGTCGACATGCATT	gcgagaatatggcctgacg	TTACACTCGGACCTCGTCGACATGCATTgcgagaatatggcctgacg
slp	TTACACTCGGACCTCGTCGACATGCATT	tatggtgaagcagccatca	TTACACTCGGACCTCGTCGACATGCATTtatggtgaagcagccatca
slp	TTACACTCGGACCTCGTCGACATGCATT	tagctggaagctggagctc	TTACACTCGGACCTCGTCGACATGCATTtagctggaagctggagctc
slp	TTACACTCGGACCTCGTCGACATGCATT	aatggaacagccgggtatc	TTACACTCGGACCTCGTCGACATGCATTaatggaacagccgggtatc
slp	TTACACTCGGACCTCGTCGACATGCATT	gattcatgcgctggtacag	TTACACTCGGACCTCGTCGACATGCATTgattcatgcgctggtacag
slp	TTACACTCGGACCTCGTCGACATGCATT	ataggcagcctgataggca	TTACACTCGGACCTCGTCGACATGCATTataggcagcctgataggca
slp	TTACACTCGGACCTCGTCGACATGCATT	ctgctggtactgcatctgc	TTACACTCGGACCTCGTCGACATGCATTctgctggtactgcatctgc
slp	TTACACTCGGACCTCGTCGACATGCATT	tgatgatggtgggcctgag	TTACACTCGGACCTCGTCGACATGCATTtgatgatggtgggcctgag
slp	TTACACTCGGACCTCGTCGACATGCATT	caattgttgtggatagccc	TTACACTCGGACCTCGTCGACATGCATTcaattgttgtggatagccc
slp	TTACACTCGGACCTCGTCGACATGCATT	tgcgctgaaacaactcggc	TTACACTCGGACCTCGTCGACATGCATTtgcgctgaaacaactcggc
slp	TTACACTCGGACCTCGTCGACATGCATT	agctggatggaaacttgcc	TTACACTCGGACCTCGTCGACATGCATTagctggatggaaacttgcc
eve	CCTCCTAAGTTTCGAGCTGGACTCAGTG	ttagttgttgactgtgcgg	CCTCCTAAGTTTCGAGCTGGACTCAGTGttagttgttgactgtgcgg
eve	CCTCCTAAGTTTCGAGCTGGACTCAGTG	gttggcttattcagaggat	CCTCCTAAGTTTCGAGCTGGACTCAGTGgttggcttattcagaggat
eve	CCTCCTAAGTTTCGAGCTGGACTCAGTG	gtatgcgtcttgtgattca	CCTCCTAAGTTTCGAGCTGGACTCAGTGgtatgcgtcttgtgattca
eve	CCTCCTAAGTTTCGAGCTGGACTCAGTG	ttcggtatccgtgcatgtt	CCTCCTAAGTTTCGAGCTGGACTCAGTGttcggtatccgtgcatgtt
eve	CCTCCTAAGTTTCGAGCTGGACTCAGTG	atggtggctctccatgttg	CCTCCTAAGTTTCGAGCTGGACTCAGTGatggtggctctccatgttg
eve	CCTCCTAAGTTTCGAGCTGGACTCAGTG	cgggactggcgtcgtgatg	CCTCCTAAGTTTCGAGCTGGACTCAGTGcgggactggcgtcgtgatg
eve	CCTCCTAAGTTTCGAGCTGGACTCAGTG	cacaaccaggggcttctgg	CCTCCTAAGTTTCGAGCTGGACTCAGTGcacaaccaggggcttctgg
eve	CCTCCTAAGTTTCGAGCTGGACTCAGTG	cgtactgggtggccaagag	CCTCCTAAGTTTCGAGCTGGACTCAGTGcgtactgggtggccaagag
eve	CCTCCTAAGTTTCGAGCTGGACTCAGTG	attcatttggcgagggagg	CCTCCTAAGTTTCGAGCTGGACTCAGTGattcatttggcgagggagg
eve	CCTCCTAAGTTTCGAGCTGGACTCAGTG	ctgccgttcaaggagttat	CCTCCTAAGTTTCGAGCTGGACTCAGTGctgccgttcaaggagttat
eve	CCTCCTAAGTTTCGAGCTGGACTCAGTG	ggtgaaggcggtgcgatag	CCTCCTAAGTTTCGAGCTGGACTCAGTGggtgaaggcggtgcgatag
eve	CCTCCTAAGTTTCGAGCTGGACTCAGTG	tagaactccttctccaagc	CCTCCTAAGTTTCGAGCTGGACTCAGTGtagaactccttctccaagc
eve	CCTCCTAAGTTTCGAGCTGGACTCAGTG	gacgggacacgtagttctc	CCTCCTAAGTTTCGAGCTGGACTCAGTGgacgggacacgtagttctc
eve	CCTCCTAAGTTTCGAGCTGGACTCAGTG	acaccttgatcgtgctctc	CCTCCTAAGTTTCGAGCTGGACTCAGTGacaccttgatcgtgctctc
eve	CCTCCTAAGTTTCGAGCTGGACTCAGTG	tcatgcggcggttctggaa	CCTCCTAAGTTTCGAGCTGGACTCAGTGtcatgcggcggttctggaa
eve	CCTCCTAAGTTTCGAGCTGGACTCAGTG	cgatcctctgacgcttgtc	CCTCCTAAGTTTCGAGCTGGACTCAGTGcgatcctctgacgcttgtc
eve	CCTCCTAAGTTTCGAGCTGGACTCAGTG	ggatcggagtagacggctg	CCTCCTAAGTTTCGAGCTGGACTCAGTGggatcggagtagacggctg
eve	CCTCCTAAGTTTCGAGCTGGACTCAGTG	gaggatggaggcggcgaag	CCTCCTAAGTTTCGAGCTGGACTCAGTGgaggatggaggcggcgaag
eve	CCTCCTAAGTTTCGAGCTGGACTCAGTG	tagggcggatagggcatgc	CCTCCTAAGTTTCGAGCTGGACTCAGTGtagggcggatagggcatgc
eve	CCTCCTAAGTTTCGAGCTGGACTCAGTG	catctgcattgtgggcatc	CCTCCTAAGTTTCGAGCTGGACTCAGTGcatctgcattgtgggcatc
eve	CCTCCTAAGTTTCGAGCTGGACTCAGTG	tactgtccgtagggcgatg	CCTCCTAAGTTTCGAGCTGGACTCAGTGtactgtccgtagggcgatg
eve	CCTCCTAAGTTTCGAGCTGGACTCAGTG	gatgtggtagggcgtgtag	CCTCCTAAGTTTCGAGCTGGACTCAGTGgatgtggtagggcgtgtag
eve	CCTCCTAAGTTTCGAGCTGGACTCAGTG	tatgaggaccagcgggatg	CCTCCTAAGTTTCGAGCTGGACTCAGTGtatgaggaccagcgggatg
eve	CCTCCTAAGTTTCGAGCTGGACTCAGTG	ccatcatgtgcggatgatg	CCTCCTAAGTTTCGAGCTGGACTCAGTGccatcatgtgcggatgatg
eve	CCTCCTAAGTTTCGAGCTGGACTCAGTG	gagtacgacgatcccgttg	CCTCCTAAGTTTCGAGCTGGACTCAGTGgagtacgacgatcccgttg
eve	CCTCCTAAGTTTCGAGCTGGACTCAGTG	agggcagagcgcccaaaag	CCTCCTAAGTTTCGAGCTGGACTCAGTGagggcagagcgcccaaaag
eve	CCTCCTAAGTTTCGAGCTGGACTCAGTG	cagtccggtatagcaggtg	CCTCCTAAGTTTCGAGCTGGACTCAGTGcagtccggtatagcaggtg
eve	CCTCCTAAGTTTCGAGCTGGACTCAGTG	acgactgcagatccagcgg	CCTCCTAAGTTTCGAGCTGGACTCAGTGacgactgcagatccagcgg
eve	CCTCCTAAGTTTCGAGCTGGACTCAGTG	tggaggagtgcggcgatga	CCTCCTAAGTTTCGAGCTGGACTCAGTGtggaggagtgcggcgatga
eve	CCTCCTAAGTTTCGAGCTGGACTCAGTG	ccactggcgagagcgacag	CCTCCTAAGTTTCGAGCTGGACTCAGTGccactggcgagagcgacag
eve	CCTCCTAAGTTTCGAGCTGGACTCAGTG	cgaacaccttggcgtgatc	CCTCCTAAGTTTCGAGCTGGACTCAGTGcgaacaccttggcgtgatc
eve	CCTCCTAAGTTTCGAGCTGGACTCAGTG	attgagccactggactgcg	CCTCCTAAGTTTCGAGCTGGACTCAGTGattgagccactggactgcg
eve	CCTCCTAAGTTTCGAGCTGGACTCAGTG	gagcaggaactgatggagc	CCTCCTAAGTTTCGAGCTGGACTCAGTGgagcaggaactgatggagc
eve	CCTCCTAAGTTTCGAGCTGGACTCAGTG	ctggtggtggtcagtggag	CCTCCTAAGTTTCGAGCTGGACTCAGTGctggtggtggtcagtggag
eve	CCTCCTAAGTTTCGAGCTGGACTCAGTG	tggcactgggcatcaggag	CCTCCTAAGTTTCGAGCTGGACTCAGTGtggcactgggcatcaggag
eve	CCTCCTAAGTTTCGAGCTGGACTCAGTG	gcaatcacagttgtcgtcg	CCTCCTAAGTTTCGAGCTGGACTCAGTGgcaatcacagttgtcgtcg
eve	CCTCCTAAGTTTCGAGCTGGACTCAGTG	ttgaagagcttcggcttgg	CCTCCTAAGTTTCGAGCTGGACTCAGTGttgaagagcttcggcttgg
eve	CCTCCTAAGTTTCGAGCTGGACTCAGTG	ttacgcctcagtcttgtag	CCTCCTAAGTTTCGAGCTGGACTCAGTGttacgcctcagtcttgtag
eve	CCTCCTAAGTTTCGAGCTGGACTCAGTG	ggagagagtgtgtgtggat	CCTCCTAAGTTTCGAGCTGGACTCAGTGggagagagtgtgtgtggat
eve	CCTCCTAAGTTTCGAGCTGGACTCAGTG	acaatcttttgggggagca	CCTCCTAAGTTTCGAGCTGGACTCAGTGacaatcttttgggggagca
eve	CCTCCTAAGTTTCGAGCTGGACTCAGTG	gaggctgactaagactagt	CCTCCTAAGTTTCGAGCTGGACTCAGTGgaggctgactaagactagt
eve	CCTCCTAAGTTTCGAGCTGGACTCAGTG	atctgtacaatcttcggga	CCTCCTAAGTTTCGAGCTGGACTCAGTGatctgtacaatcttcggga
eve	CCTCCTAAGTTTCGAGCTGGACTCAGTG	ttgcgccttaattatgact	CCTCCTAAGTTTCGAGCTGGACTCAGTGttgcgccttaattatgact
en	CCTCCTAAGTTTCGAGCTGGACTCAGTG	gcgcaacgactgaattagtt	CCTCCTAAGTTTCGAGCTGGACTCAGTGgcgcaacgactgaattagtt
en	CCTCCTAAGTTTCGAGCTGGACTCAGTG	acacgcacgtctgttcacat	CCTCCTAAGTTTCGAGCTGGACTCAGTGacacgcacgtctgttcacat
en	CCTCCTAAGTTTCGAGCTGGACTCAGTG	tgctttcgtgtttgatttgc	CCTCCTAAGTTTCGAGCTGGACTCAGTGtgctttcgtgtttgatttgc
en	CCTCCTAAGTTTCGAGCTGGACTCAGTG	ttggtgttttttgtttggct	CCTCCTAAGTTTCGAGCTGGACTCAGTGttggtgttttttgtttggct
en	CCTCCTAAGTTTCGAGCTGGACTCAGTG	atcttctgattctcttctct	CCTCCTAAGTTTCGAGCTGGACTCAGTGatcttctgattctcttctct
en	CCTCCTAAGTTTCGAGCTGGACTCAGTG	ctgattcttctgattgctca	CCTCCTAAGTTTCGAGCTGGACTCAGTGctgattcttctgattgctca
en	CCTCCTAAGTTTCGAGCTGGACTCAGTG	ctgggtcacttgacactgag	CCTCCTAAGTTTCGAGCTGGACTCAGTGctgggtcacttgacactgag
en	CCTCCTAAGTTTCGAGCTGGACTCAGTG	gcaactcgcttaagacactt	CCTCCTAAGTTTCGAGCTGGACTCAGTGgcaactcgcttaagacactt
en	CCTCCTAAGTTTCGAGCTGGACTCAGTG	ggtttcgacttggtgctaaa	CCTCCTAAGTTTCGAGCTGGACTCAGTGggtttcgacttggtgctaaa
en	CCTCCTAAGTTTCGAGCTGGACTCAGTG	tgactgtggactgcagcgat	CCTCCTAAGTTTCGAGCTGGACTCAGTGtgactgtggactgcagcgat
en	CCTCCTAAGTTTCGAGCTGGACTCAGTG	attgccggatggtggaagac	CCTCCTAAGTTTCGAGCTGGACTCAGTGattgccggatggtggaagac
en	CCTCCTAAGTTTCGAGCTGGACTCAGTG	atgtcaccgatcacggagtc	CCTCCTAAGTTTCGAGCTGGACTCAGTGatgtcaccgatcacggagtc
en	CCTCCTAAGTTTCGAGCTGGACTCAGTG	gtgcgtctgattgtggaaac	CCTCCTAAGTTTCGAGCTGGACTCAGTGgtgcgtctgattgtggaaac
en	CCTCCTAAGTTTCGAGCTGGACTCAGTG	gttggagatggaaaaggcca	CCTCCTAAGTTTCGAGCTGGACTCAGTGgttggagatggaaaaggcca
en	CCTCCTAAGTTTCGAGCTGGACTCAGTG	cttctggacatctccgaaac	CCTCCTAAGTTTCGAGCTGGACTCAGTGcttctggacatctccgaaac
en	CCTCCTAAGTTTCGAGCTGGACTCAGTG	cgaaggggcggaatatgctg	CCTCCTAAGTTTCGAGCTGGACTCAGTGcgaaggggcggaatatgctg
en	CCTCCTAAGTTTCGAGCTGGACTCAGTG	agatccactcttgtaaaggc	CCTCCTAAGTTTCGAGCTGGACTCAGTGagatccactcttgtaaaggc
en	CCTCCTAAGTTTCGAGCTGGACTCAGTG	ttaaggaagttggcccgttc	CCTCCTAAGTTTCGAGCTGGACTCAGTGttaaggaagttggcccgttc
en	CCTCCTAAGTTTCGAGCTGGACTCAGTG	gataggcagccggattgaag	CCTCCTAAGTTTCGAGCTGGACTCAGTGgataggcagccggattgaag
en	CCTCCTAAGTTTCGAGCTGGACTCAGTG	tgcacgatttcctcgtgtat	CCTCCTAAGTTTCGAGCTGGACTCAGTGtgcacgatttcctcgtgtat
en	CCTCCTAAGTTTCGAGCTGGACTCAGTG	ctcatcttggagctcatggg	CCTCCTAAGTTTCGAGCTGGACTCAGTGctcatcttggagctcatggg
en	CCTCCTAAGTTTCGAGCTGGACTCAGTG	agatttctctggattggcat	CCTCCTAAGTTTCGAGCTGGACTCAGTGagatttctctggattggcat
en	CCTCCTAAGTTTCGAGCTGGACTCAGTG	taatggtcgaggcattggag	CCTCCTAAGTTTCGAGCTGGACTCAGTGtaatggtcgaggcattggag
en	CCTCCTAAGTTTCGAGCTGGACTCAGTG	gcgaggagttcaaggaactg	CCTCCTAAGTTTCGAGCTGGACTCAGTGgcgaggagttcaaggaactg
en	CCTCCTAAGTTTCGAGCTGGACTCAGTG	attccggaatctcggctaac	CCTCCTAAGTTTCGAGCTGGACTCAGTGattccggaatctcggctaac
en	CCTCCTAAGTTTCGAGCTGGACTCAGTG	tcttgtcctttggctgtttg	CCTCCTAAGTTTCGAGCTGGACTCAGTGtcttgtcctttggctgtttg
en	CCTCCTAAGTTTCGAGCTGGACTCAGTG	caactgctcgctggagaacg	CCTCCTAAGTTTCGAGCTGGACTCAGTGcaactgctcgctggagaacg
en	CCTCCTAAGTTTCGAGCTGGACTCAGTG	cagatagcgattctcgttga	CCTCCTAAGTTTCGAGCTGGACTCAGTGcagatagcgattctcgttga
en	CCTCCTAAGTTTCGAGCTGGACTCAGTG	ctggaaccagatcttgatct	CCTCCTAAGTTTCGAGCTGGACTCAGTGctggaaccagatcttgatct
en	CCTCCTAAGTTTCGAGCTGGACTCAGTG	cgtcgacttcttgatcttgg	CCTCCTAAGTTTCGAGCTGGACTCAGTGcgtcgacttcttgatcttgg
en	CCTCCTAAGTTTCGAGCTGGACTCAGTG	ggtggtgtggttgtacaatc	CCTCCTAAGTTTCGAGCTGGACTCAGTGggtggtgtggttgtacaatc
en	CCTCCTAAGTTTCGAGCTGGACTCAGTG	taaccattggtcagcgctta	CCTCCTAAGTTTCGAGCTGGACTCAGTGtaaccattggtcagcgctta
en	CCTCCTAAGTTTCGAGCTGGACTCAGTG	agaaggagtaaccccttatg	CCTCCTAAGTTTCGAGCTGGACTCAGTGagaaggagtaaccccttatg
en	CCTCCTAAGTTTCGAGCTGGACTCAGTG	tgaaaaccatttgtacgccc	CCTCCTAAGTTTCGAGCTGGACTCAGTGtgaaaaccatttgtacgccc
en	CCTCCTAAGTTTCGAGCTGGACTCAGTG	tgggtcttactctaggttag	CCTCCTAAGTTTCGAGCTGGACTCAGTGtgggtcttactctaggttag
en	CCTCCTAAGTTTCGAGCTGGACTCAGTG	tacagctcgaattcgctacg	CCTCCTAAGTTTCGAGCTGGACTCAGTGtacagctcgaattcgctacg
en	CCTCCTAAGTTTCGAGCTGGACTCAGTG	ctatccaggggtggttaaat	CCTCCTAAGTTTCGAGCTGGACTCAGTGctatccaggggtggttaaat
en	CCTCCTAAGTTTCGAGCTGGACTCAGTG	tgtgtcgggtgattacgata	CCTCCTAAGTTTCGAGCTGGACTCAGTGtgtgtcgggtgattacgata
en	CCTCCTAAGTTTCGAGCTGGACTCAGTG	aagtgcggcgatagcgatag	CCTCCTAAGTTTCGAGCTGGACTCAGTGaagtgcggcgatagcgatag
en	CCTCCTAAGTTTCGAGCTGGACTCAGTG	aacgtctgaaggtcgaagct	CCTCCTAAGTTTCGAGCTGGACTCAGTGaacgtctgaaggtcgaagct
en	CCTCCTAAGTTTCGAGCTGGACTCAGTG	agatagtgttttgtgtagga	CCTCCTAAGTTTCGAGCTGGACTCAGTGagatagtgttttgtgtagga
en	CCTCCTAAGTTTCGAGCTGGACTCAGTG	gcgcgtaatttatagggagt	CCTCCTAAGTTTCGAGCTGGACTCAGTGgcgcgtaatttatagggagt
en	CCTCCTAAGTTTCGAGCTGGACTCAGTG	ttaatttacagagcggttgc	CCTCCTAAGTTTCGAGCTGGACTCAGTGttaatttacagagcggttgc
en	CCTCCTAAGTTTCGAGCTGGACTCAGTG	agctagggaactgttaagtt	CCTCCTAAGTTTCGAGCTGGACTCAGTGagctagggaactgttaagtt
en	CCTCCTAAGTTTCGAGCTGGACTCAGTG	actctttcatagcaatcctt	CCTCCTAAGTTTCGAGCTGGACTCAGTGactctttcatagcaatcctt
en	CCTCCTAAGTTTCGAGCTGGACTCAGTG	gctcgttaacatttcgctta	CCTCCTAAGTTTCGAGCTGGACTCAGTGgctcgttaacatttcgctta
en	CCTCCTAAGTTTCGAGCTGGACTCAGTG	attttcttaggtgcatttgc	CCTCCTAAGTTTCGAGCTGGACTCAGTGattttcttaggtgcatttgc
en	CCTCCTAAGTTTCGAGCTGGACTCAGTG	catgaacttgctttagcaca	CCTCCTAAGTTTCGAGCTGGACTCAGTGcatgaacttgctttagcaca
wg	CCTCCTAAGTTTCGAGCTGGACTCAGTG	tcagtgccaacgcttaactg	CCTCCTAAGTTTCGAGCTGGACTCAGTGtcagtgccaacgcttaactg
wg	CCTCCTAAGTTTCGAGCTGGACTCAGTG	agcggaggagtgaagattgt	CCTCCTAAGTTTCGAGCTGGACTCAGTGagcggaggagtgaagattgt
wg	CCTCCTAAGTTTCGAGCTGGACTCAGTG	tatagatcggttcgatcgcg	CCTCCTAAGTTTCGAGCTGGACTCAGTGtatagatcggttcgatcgcg
wg	CCTCCTAAGTTTCGAGCTGGACTCAGTG	gctcgctctagttatagatg	CCTCCTAAGTTTCGAGCTGGACTCAGTGgctcgctctagttatagatg
wg	CCTCCTAAGTTTCGAGCTGGACTCAGTG	cgtaaatttggctgtttcga	CCTCCTAAGTTTCGAGCTGGACTCAGTGcgtaaatttggctgtttcga
wg	CCTCCTAAGTTTCGAGCTGGACTCAGTG	aacttgtaagttttccacgc	CCTCCTAAGTTTCGAGCTGGACTCAGTGaacttgtaagttttccacgc
wg	CCTCCTAAGTTTCGAGCTGGACTCAGTG	ggcaatcatgggacacaaca	CCTCCTAAGTTTCGAGCTGGACTCAGTGggcaatcatgggacacaaca
wg	CCTCCTAAGTTTCGAGCTGGACTCAGTG	gattaattccgctggatcac	CCTCCTAAGTTTCGAGCTGGACTCAGTGgattaattccgctggatcac
wg	CCTCCTAAGTTTCGAGCTGGACTCAGTG	atattgctgctcatatttgt	CCTCCTAAGTTTCGAGCTGGACTCAGTGatattgctgctcatatttgt
wg	CCTCCTAAGTTTCGAGCTGGACTCAGTG	catcattagcatgcgtatgc	CCTCCTAAGTTTCGAGCTGGACTCAGTGcatcattagcatgcgtatgc
wg	CCTCCTAAGTTTCGAGCTGGACTCAGTG	agcgcactataaatgaggca	CCTCCTAAGTTTCGAGCTGGACTCAGTGagcgcactataaatgaggca
wg	CCTCCTAAGTTTCGAGCTGGACTCAGTG	tatcgagcaatttcgcgttc	CCTCCTAAGTTTCGAGCTGGACTCAGTGtatcgagcaatttcgcgttc
wg	CCTCCTAAGTTTCGAGCTGGACTCAGTG	tgtttgcgaatggtttggtt	CCTCCTAAGTTTCGAGCTGGACTCAGTGtgtttgcgaatggtttggtt
wg	CCTCCTAAGTTTCGAGCTGGACTCAGTG	gatagatacttcccttcgag	CCTCCTAAGTTTCGAGCTGGACTCAGTGgatagatacttcccttcgag
wg	CCTCCTAAGTTTCGAGCTGGACTCAGTG	cactctcacactgacacacg	CCTCCTAAGTTTCGAGCTGGACTCAGTGcactctcacactgacacacg
wg	CCTCCTAAGTTTCGAGCTGGACTCAGTG	tttatctgttcgacggcaca	CCTCCTAAGTTTCGAGCTGGACTCAGTGtttatctgttcgacggcaca
wg	CCTCCTAAGTTTCGAGCTGGACTCAGTG	gctgatatccattattgctg	CCTCCTAAGTTTCGAGCTGGACTCAGTGgctgatatccattattgctg
wg	CCTCCTAAGTTTCGAGCTGGACTCAGTG	ccatcaggcagatgacgaag	CCTCCTAAGTTTCGAGCTGGACTCAGTGccatcaggcagatgacgaag
wg	CCTCCTAAGTTTCGAGCTGGACTCAGTG	cgtaatgttgttgggttcgc	CCTCCTAAGTTTCGAGCTGGACTCAGTGcgtaatgttgttgggttcgc
wg	CCTCCTAAGTTTCGAGCTGGACTCAGTG	ctgggtccatgtacatgatg	CCTCCTAAGTTTCGAGCTGGACTCAGTGctgggtccatgtacatgatg
wg	CCTCCTAAGTTTCGAGCTGGACTCAGTG	tttccttctcaacgtagagt	CCTCCTAAGTTTCGAGCTGGACTCAGTGtttccttctcaacgtagagt
wg	CCTCCTAAGTTTCGAGCTGGACTCAGTG	actcgctaatggccaagttg	CCTCCTAAGTTTCGAGCTGGACTCAGTGactcgctaatggccaagttg
wg	CCTCCTAAGTTTCGAGCTGGACTCAGTG	gcgatttctgaactggtgtt	CCTCCTAAGTTTCGAGCTGGACTCAGTGgcgatttctgaactggtgtt
wg	CCTCCTAAGTTTCGAGCTGGACTCAGTG	aagtttctcgtcgagcagtt	CCTCCTAAGTTTCGAGCTGGACTCAGTGaagtttctcgtcgagcagtt
wg	CCTCCTAAGTTTCGAGCTGGACTCAGTG	gaatagatttttgcccctcg	CCTCCTAAGTTTCGAGCTGGACTCAGTGgaatagatttttgcccctcg
wg	CCTCCTAAGTTTCGAGCTGGACTCAGTG	agcctcgatcaacgattttg	CCTCCTAAGTTTCGAGCTGGACTCAGTGagcctcgatcaacgattttg
wg	CCTCCTAAGTTTCGAGCTGGACTCAGTG	gcgtaaatgaagctcgtctc	CCTCCTAAGTTTCGAGCTGGACTCAGTGgcgtaaatgaagctcgtctc
wg	CCTCCTAAGTTTCGAGCTGGACTCAGTG	actctatcgttccttcactg	CCTCCTAAGTTTCGAGCTGGACTCAGTGactctatcgttccttcactg
wg	CCTCCTAAGTTTCGAGCTGGACTCAGTG	cttgtggagatctcgactgg	CCTCCTAAGTTTCGAGCTGGACTCAGTGcttgtggagatctcgactgg
wg	CCTCCTAAGTTTCGAGCTGGACTCAGTG	cgaatccgatgttgtcggag	CCTCCTAAGTTTCGAGCTGGACTCAGTGcgaatccgatgttgtcggag
wg	CCTCCTAAGTTTCGAGCTGGACTCAGTG	aattcccgggagaacttgaa	CCTCCTAAGTTTCGAGCTGGACTCAGTGaattcccgggagaacttgaa
wg	CCTCCTAAGTTTCGAGCTGGACTCAGTG	cgttgttgtgcagattcatc	CCTCCTAAGTTTCGAGCTGGACTCAGTGcgttgttgtgcagattcatc
wg	CCTCCTAAGTTTCGAGCTGGACTCAGTG	aggtcttcactgtacacgat	CCTCCTAAGTTTCGAGCTGGACTCAGTGaggtcttcactgtacacgat
wg	CCTCCTAAGTTTCGAGCTGGACTCAGTG	ttcagattgtcgccaatcac	CCTCCTAAGTTTCGAGCTGGACTCAGTGttcagattgtcgccaatcac
wg	CCTCCTAAGTTTCGAGCTGGACTCAGTG	cggagactgttggtcacttg	CCTCCTAAGTTTCGAGCTGGACTCAGTGcggagactgttggtcacttg
wg	CCTCCTAAGTTTCGAGCTGGACTCAGTG	ctgcattcggactaactggg	CCTCCTAAGTTTCGAGCTGGACTCAGTGctgcattcggactaactggg
wg	CCTCCTAAGTTTCGAGCTGGACTCAGTG	gaataatcaggccgttggag	CCTCCTAAGTTTCGAGCTGGACTCAGTGgaataatcaggccgttggag
wg	CCTCCTAAGTTTCGAGCTGGACTCAGTG	atatggtcgttcagcatacg	CCTCCTAAGTTTCGAGCTGGACTCAGTGatatggtcgttcagcatacg
wg	CCTCCTAAGTTTCGAGCTGGACTCAGTG	ctgttctctagcaggatgtc	CCTCCTAAGTTTCGAGCTGGACTCAGTGctgttctctagcaggatgtc
wg	CCTCCTAAGTTTCGAGCTGGACTCAGTG	gtgatggatcttgctgatcg	CCTCCTAAGTTTCGAGCTGGACTCAGTGgtgatggatcttgctgatcg
wg	CCTCCTAAGTTTCGAGCTGGACTCAGTG	aaactgttgggcgacggcat	CCTCCTAAGTTTCGAGCTGGACTCAGTGaaactgttgggcgacggcat
wg	CCTCCTAAGTTTCGAGCTGGACTCAGTG	ctgacgacgtccatttcgtc	CCTCCTAAGTTTCGAGCTGGACTCAGTGctgacgacgtccatttcgtc
wg	CCTCCTAAGTTTCGAGCTGGACTCAGTG	gatatctattatgcttgcgt	CCTCCTAAGTTTCGAGCTGGACTCAGTGgatatctattatgcttgcgt
wg	CCTCCTAAGTTTCGAGCTGGACTCAGTG	ttgtgcgggttcagttggaa	CCTCCTAAGTTTCGAGCTGGACTCAGTGttgtgcgggttcagttggaa
wg	CCTCCTAAGTTTCGAGCTGGACTCAGTG	cagatagacaaggtccttcg	CCTCCTAAGTTTCGAGCTGGACTCAGTGcagatagacaaggtccttcg
wg	CCTCCTAAGTTTCGAGCTGGACTCAGTG	caggttcttctcgcagaagc	CCTCCTAAGTTTCGAGCTGGACTCAGTGcaggttcttctcgcagaagc
wg	CCTCCTAAGTTTCGAGCTGGACTCAGTG	agcgaggtctcattgcactg	CCTCCTAAGTTTCGAGCTGGACTCAGTGagcgaggtctcattgcactg
wg	CCTCCTAAGTTTCGAGCTGGACTCAGTG	cacaacgacgacctcgtctc	CCTCCTAAGTTTCGAGCTGGACTCAGTGcacaacgacgacctcgtctc
